# The *Pgb1* locus controls glycogen aggregation in astrocytes of the aged hippocampus without impacting cognitive function

**DOI:** 10.1101/2023.11.22.567373

**Authors:** A. Gómez-Pascual, D. M. Glikman, H. X. Ng, J. E. Tomkins, L. Lu, Y. Xu, D. G. Ashbrook, C. Kaczorowski, G. Kempermann, J. Killmar, K. Mozhui, O. Ohlenschläger, R. Aebersold, D.K. Ingram, E. G. Williams, R. W. Williams, R. W. Overall, M. Jucker, D. E. M. de Bakker

## Abstract

In aged humans and mice, aggregates of hypobranched glycogen molecules called polyglucosan bodies (PGBs) accumulate in hippocampal astrocytes. PGBs are known to drive cognitive decline in neurological diseases but remain largely unstudied in the context of typical brain aging. Here, we show that PGBs arise in autophagy-dysregulated astrocytes of the aged C57BL/6J mouse hippocampus. To map the genetic cause of age-related PGB accumulation, we quantified PGB burden in 32 fully sequenced BXD-recombinant inbred mouse strains, which display a 400-fold variation in hippocampal PGB burden at 16-18 months of age. A major modifier locus was mapped to chromosome 1 at 72–75 Mb, which we defined as the *Pgb1* locus. To evaluate candidate genes and downstream mechanisms by which *Pgb1* controls the aggregation of glycogen, extensive hippocampal transcriptomic and proteomic datasets were produced for aged mice of the BXD family. We utilized these datasets to identify *Smarcal1* and *Usp37* as potential regulators of PGB accumulation. To assess the effect of PGB burden on age-related cognitive decline, we performed phenome-wide association scans, transcriptomic analyses as well as conditioned fear memory and Y-maze testing. Importantly, we did not find any evidence suggesting a negative impact of PGBs on cognition. Taken together, our study demonstrates that the *Pgb1* locus controls glycogen aggregation in astrocytes of the aged hippocampus without affecting age-related cognitive decline.
