## Supplementary material for "The *Pgb1* locus controls glycogen aggregation in astrocytes of the aged hippocampus without impacting cognitive function": Table S1

### Sheet: Sheet1
#	Strain	PGB burden (log10 normalized)	n Animals quantified
1	BXD32	0.176	3
2	BXD25	0.415	5
3	BXD39	0.512	2
4	BXD24	0.613	5
5	BXD6	0.623	4
6	BXD28	0.663	6
7	BXD29	0.716	5
8	DBA/2J	0.763	5
9	BXD16	0.903	6
10	BXD42	0.916	2
11	BXD5	0.978	2
12	BXD12	0.991	3
13	BXD23	1.072	6
14	BXD15	1.25	6
15	BXD1	1.276	3
16	BXD31	1.299	5
17	BXD14	1.352	2
18	BXD19	1.354	8
19	BXD30	1.405	4
20	BXD27	1.453	10
21	BXD9	1.537	5
22	BXD33	1.602	3
23	BXD36	1.607	2
24	BXD21	1.635	3
25	BXD2	1.657	4
26	BXD38	1.833	3
27	BXD40	1.879	3
28	BXD18	2.124	5
29	BXD22	2.176	3
30	BXD11	2.206	4
31	BXD34	2.289	3
32	BXD35	2.301	3
33	C57BL/6J	2.609	4
34	BXD20	2.81	5
			Σ = 142
