## Supplementary material for "The *Pgb1* locus controls glycogen aggregation in astrocytes of the aged hippocampus without impacting cognitive function": Table S2

### Sheet: Scoring Genes Pgb1
Gene (Mapped to Pgb1 Locus Chr1: 72.0 -74.5 Mb)	Full name of gene (acc. to GeneNetwork)	GN link and trait ID in "UTHSC BXD Aged Hippocampus Affy Mouse Gene 1.0 ST (Sep12) RMA Exon Level" Database (other marked)	Start of gene	Length of gene [Kb]	SNP between C57BL/6 and DBA/2J [Count]	SNP density [n SNP/length Gene]	SNP-Marker closest to gene (name and link to GN)	Linkage score of SNP-Marker closest to gene (from mapping of PGB) [-log(P)]	SNP-Marker closest to gene position on chromosome 1 [Mb]	Ø Strains mRNA expression BXD in HP array data (modified Z score)	Peak linkage score [-log(P)]	Linkage peak location	Peak linkage score at Pgb1 (Chr. 1 72.0-74.6 Mb), when no cis effect [-log(P)]	Locus highest peak location	Cis-eQTL detected? (n = NO/ y=YES)	Effect size (between C57BL/6J and DBA/2J alleles)	Cis-eQTL w. D effect confirmed in other tissues? (See "cis-eQTL confirmation" tab)	Corrleations Pearson r of given data with PGB load	p of Pearson correlation analysis of given data with PGB load	Predicted protein altering segregating variant known? [n=NO/y=YES] (Ashbrook et al., 2022)	Predicted deleterious variants known? [n=NO/y=YES] (McLaren et al., 2016)	max. Grantham Effect (Wang et al., 2016)	"Gene expression aggregated per cell type, calculated as trimmed means (25%-75%)" (see https://portal.brain-map.org/explore/classes/nomenclature for more information on nomenclature)	ABA, WHOLE CORTEX & HIPPOCAMPUS - 10X GENOMICS (2020) Highest RNA expression value	ABA, WHOLE CORTEX & HIPPOCAMPUS - 10X GENOMICS (2020) 378_Astro	ABA, WHOLE CORTEX & HIPPOCAMPUS - 10X GENOMICS (2020) 376_Astro	ABA, WHOLE CORTEX & HIPPOCAMPUS - 10X GENOMICS (2020) 377_Astro	ABA, WHOLE CORTEX & HIPPOCAMPUS - SMART-SEQ (2019) 378_Astro	ABA, WHOLE CORTEX & HIPPOCAMPUS - SMART-SEQ (2019) 376_Astro	ABA, WHOLE CORTEX & HIPPOCAMPUS - SMART-SEQ (2019) 377_Astro	Hipposeq, Dorsal DG expression (fpkm)	Hipposeq, Dorsal DG expression (fpkmNorm)	Hipposeq, Ventral DG expression (fpkm)	Hipposeq, Ventral DF expression (fpkmNorm)	Expression in bulk RNAseq from 2 month old C57BL/6J male hippocampus, n=3 [mean normalised counts] (Li et al. 2020)	Expression in bulk RNAseq from 12 month old C57BL/6J male hippocampus, n=3 [mean normalised counts] (Li et al. 2020)	Expression in bulk RNAseq from 24 month old C57BL/6J male hippocampus, n=3 [mean normalised counts] (Li et al. 2020)	Legend (Color-Coding, Source Links, More Information on Data)
Mreg	melanoregulin	10355461	Chr1: 72.192047	53.081	2	0.037678	rsm10000000581	3.95	71.1653	7.79	3.861	Chr6: 97.999366	1.74	Chr1: 74.030343	n	-0.109		-0.09	0.662				142_L2/3 IT PAR	0.4872	0	0	0	0	0	0	0	0	0.827612	0.074145	94.0546141	123.602425	135.518094	GeneNetwork	GeneNetwork
Pecr	peroxisomal trans-2-enoyl-CoA reductase	10355465	Chr1: 72.259285	25.149	1	0.039763	rsm10000000582	4.9	72.2551	7.016	3.319	Chr2: 51.396788	0.45	Chr1: 74.072831	n	-0.122		0.09	0.673				-	0	0	0	0	0	0	0	4.9987	1	1.31816	0.263701	54.229388	65.5767431	76.1588851	Wang et al. (2016) Suplementary information	https://www.nature.com/articles/ncomms10464
Tmem169	transmembrane protein 169	10347230	Chr1: 72.301656	18.753	0	0	rsm10000000582	4.9	72.2551	7.889	2.581	Chr19: 42.426702	1.29	Chr1: 72.255076	n	0.071		0.18	0.373				262_L4 RSPA-ACA	5.71	0	0	0	0	0	0	2.88327	0.269939	4.01503	0.375897	367.741434	411.436691	341.123048	WHOLE CORTEX & HIPPOCAMPUS - 10X GENOMICS (2020) Gene Expression by Cluster, median	https://portal.brain-map.org/atlases-and-data/rnaseq/mouse-whole-cortex-and-hippocampus-10x
Xrcc5	X-ray repair complementing defective repair in Chinese hamster cells 5	10347244	Chr1: 72.339994	87.536	71	0.811095	rsm10000000582	4.9	72.2551	7.394	4.794	Chr2: 179.088699	0.53	Chr1: 73.211212	n	-0.17		-0.43	0.028				12_Lamp5	1.2368	0	0	0	0	0	0	1.96367	0.257737	5.94899	0.780822	399.966551	429.438154	388.064656	WHOLE CORTEX & HIPPOCAMPUS - SMART-SEQ (2019) Gene Expression by Cluster, median	https://portal.brain-map.org/atlases-and-data/rnaseq/mouse-whole-cortex-and-hippocampus-smart-seq	~8 Week old male and female mice, RNA sequencing data of single cells isolated from >20 areas of mouse cortex and hippocamopus, including ACA, AI, AUD, CA, CLA, CLA;EPd, ENTl, ENTm, GU;VISC;AIp, HIP, MOp, MOs, ORB, PAR;POST;PRE, PL;ILA, PTLp, RSP, RSPv, SSp, SSs, SSs;GU, SSs;GU;VISC, SUB;ProS, TEa;PERI;ECT, VISal;VISl;VISli, VISam;VISpm, VISp, and VISpl;VISpor. Abbreviations match the Allen Mouse…	Medians are calculated by first normalizing gene expression as follows: norm_data = log2(CPM(exons+introns)), and then calculating the medians independently for each gene and each cluster.
Marchf4	membrane associated ring-CH-type finger 4	10355477	Chr1: 72.452474	110.047	363	3.29859	rs37034472	4.9	72.5033	8.286	3.579	Chr8: 95.747331	0.26	Chr1: 74.030343	n	0.084		-0.15	0.451				NA	NA	#N/D	#N/D	#N/D	#N/D	#N/D	#N/D	#N/D	#N/D	#N/D	#N/D	369.588062	365.690386	304.785101	Dorsal-ventral survey of hippocampal principal cells (Cembrowski et al., eLife, 2016)	https://hipposeq.janelia.org/full/	We used 530 male and female animals to collect 76,381 cells for SSv4 and 54 male and female animals to collect 1,561,952 cells for 10xv2. Animals were euthanized at P53-59 (n = 531), P50-52 (n = 7), and P60-121 (n = 46).
Smarcal1	SWI/SNF related matrix associated, actin dependent regulator of chromatin, subfamily a-like 1	10347270	Chr1: 72.628121	100.095	183	1.82826	rs31200269	4.9	72.627	8.934	12.343	Chr1: 73.111686			y	0.178	y	-0.44	0.025	Y	Y	Moderately Radical	249_L5 PT CTX	0.711	0	0	0	0	0	0	7.74722	0.437469	12.9059	0.728768	1233.20948	1177.1785	1237.92053	BXD Sequence variance (Ashbrook et al., 2022)	https://www.biorxiv.org/content/10.1101/2022.04.21.489063v1
Ankar	ankyrin and armadillo repeat containing	10355491	Chr1: 72.674031	57.604	3	0.05208	rs3687595	4.82	72.6887	7.374	3.883	Chr2: 179.088699	0.44	Chr1: 72.503279	n	0.13		0.48	0.014				-	0	0	0	0	0	0	0	0.179	1	0	0	0	0	0	Protein prediction (McLaren et al., 2016)	https://genomebiology.biomedcentral.com/articles/10.1186/s13059-016-0974-4	Animals were sacrificed between P25-P32.
Rpl37a	ribosomal protein L37a	NA	Chr1: 72.711290	2.553	0	0	rs3687595	4.82	72.6887														387_Micro-PVM	10.2855	8.44	0	0	6	5.19	6.145	188.961	0.99098	80.3075	0.421162	2078.78569	2088.30484	2267.87131	Li, Su, et al. (2020)	Frontiers | Differentially Expressed Genes in the Brain of Aging Mice With Cognitive Alteration and Depression- and Anxiety-Like Behaviors (frontiersin.org)
Igfbp2	insulin-like growth factor binding protein 2	10347281	Chr1: 72.851998	27.994	44	1.57177	rs3687595	4.82	72.6887	6.693	2.234	Chr7: 48.977065	0.37	Chr1: 73.222225	n	0.164		-0.01	0.949			-	383_VLMC	10.4427	0	0	0	0	8.235	0	0	0	0	0	1077.26249	311.763223	448.423686
Igfbp5	insulin-like growth factor binding protein 5	10355507	Chr1: 72.863858	16.8	57	3.39286	rs3687595	4.82	72.6887	9137	4317	Chr3: 3.150000	0.23	Chr1: 74.067310	n	0.135	n	-0.16	0.421				137_L3 IT ENTm	10.4186	9.82	0	8.68	6.29	0	8.395	58.1786	0.488793	119.025	1	4764.51721	4691.47767	5197.35259
Tnp1	transition protein 1	10355513	Chr1: 73.015735	0.825	0	0	rsm10000000126	4.82	73.0272	6.682	2.082	Chr17: 26.256082	0.42	Chr1: 73.490626	n	0.072		0.07	0.716				-	0	0	0	0	0	0	0	0	#N/D	0	#N/D	0	0	0
Pinc	pregnancy induced noncoding RNA	NA	Chr1: 73.391385	16.184	53	3.27484	rsm10000000126	4.82	73.0272														-	0	0	0	0	0	0	0	#N/D	#N/D	#N/D	#N/D	0	0	0
Mir6351	microRNA 6351	NA	Chr1: 73.855476	0.098	0	0	rsm10000000591	3.12	73.9798														NA	NA	#N/D	#N/D	#N/D	0	0	0	#N/D	#N/D	#N/D	#N/D	0	0	0
Tns1	tensin 1	10355541	Chr1: 73.985902	214.316	193	0.900539	rsm10000000591	3.12	73.9798	9.754	17.657	Chr1: 74.072831			y	0.353	y	-0.52	0.006	Y	Y	Moderately Conservative	380_SMC-Peri	9.56333	0	0	0	0	0	0	0.025313	0.028682	0.121765	0.137968	2175.4699	1645.90029	1883.8256
Rufy4	RUN and FYVE domain containing 4	10347285	Chr1: 74.129700	23.797	4	0.168088	rs13475923	4.02	74.0728	6.903	9.957	Chr1: 73.111686			y	0.223	y	-0.25	0.222	Y		Conservative	-	0	0	0	0	0	0	0	0	0	0	0	4.23463465	0	1.26193724
Cxcr2	chemokine (C-X-C) receptor 2	10347293	Chr1: 74.158649	7.252	0	0	rs13475923	4.02	74.0728	4.639	2.516	Chr2: 69.342850	0.38	Chr1: 72.255076	n	0.078		0.31	0.121				-	0	0	0	0	0	0	0	0.296415	0.699496	0.411336	0.970693	0.61114078	1.37718686	3.81743109
Cxcr1	chemokine (C-X-C) receptor 1	10355553	Chr1: 74.194597	2.923	0	0	rs13475923	4.02	74.0728	7.579	2.668	Chr2: 179.006696	0.16	Chr1: 73.490626	n	0.088		0.12	0.563	Y			-	0	0	0	0	0	0	0	0	0	0	0	0	0	0
Mir1928	microRNA 1928	NA	Chr1: 74.206562	0.066	0	0	rs13475923	4.02	74.0728														NA	NA	#N/D	#N/D	#N/D	0	0	0	0	#N/D	0	#N/D	0	0	0
Arpc2	actin related protein 2/3 complex, subunit 2	10347301	Chr1: 74.255990	31.719	0	0	rs13475923	4.02	74.0728	12.187	3.753	Chr8: 115.700700	0.86	Chr1: 72.255076	n	-0.088		0.22	0.271				347_CA1-do	9.48874	0	0	0	6.89	1.15	5.825	476.256	0.693942	244.857	0.356776	4549.73812	3490.64992	3439.92881
Gpbar1	G protein-coupled bile acid receptor 1	10347309	Chr1: 74.278973	0.989	0	0	rs13475923	4.02	74.0728	7.947	3.21	Chr2: 134.800968	0.13	Chr1: 74.072831	n	0.059		0.23	0.253				-	0	0	0	0	0	0	0	4.46366	1	0.573099	0.128392	0	0	0
Aamp	angio-associated migratory protein	10355560	Chr1: 74.281767	4.898	0	0	rs13475923	4.02	74.0728	8.581	3.471	Chr14: 78.383352	0.39	Chr1: 73.490626	n	0.114		-0.24	0.24				244_L5 PT CTX	5.8064	0	0	0	6.13	4.965	1.99	10.5051	0.283542	12.7318	0.343643	1436.17497	1423.6866	1429.88605
Pnkd	paroxysmal nonkinesiogenic dyskinesia	10347316	Chr1: 74.347385	69.093	110	1.59206	rs13475923	4.02	74.0728	10.614	3.102	Chr2: 179.692153	0.56	Chr1: 73.490626	n	-0.081		-0.62	0.0007213	Y		Conservative	318_SUB	8.78352	0	0	0	5.95	6.46	5.995	32.2471	0.325852	28.7247	0.290259	2105.10972	2088.17697	2122.98322
Tmbim1	trnasmembrance BAX inhibitor motif containing 1	10355571	Chr1: 74.290779	16.089	0	0	rs13475923	4.02	74.0728	8.752	2.842	Chr4: 153.232320	0.58	Chr1: 73.222225	n	0.103		0.06	0.779				373_Oligo	8.42918	0	0	0	7.87	2.44	3.065	0.822104	0.151876	1.6128	0.297949	858.235419	716.863442	687.321576
Catip	ciliogenesis associated TTC17 interacting protein	NA	Chr1: 74.362108	7.21	9	1.24827	rsm10000000128	3.64	74.5584														-	0	0	0	0	0	0	0	#N/D	#N/D	#N/D	#N/D	83.6063343	39.8121498	58.6965131
Slc11a1	solute carrier family 11 (proton-coupled divalent metal ion transporters), member 1	10347336	Chr1: 74.375251	11.043	14	1.26777	rsm10000000128	3.64	74.5584	7.451	3.731	Chr2: 136.127470	0.27	Chr1: 72.626982	n	0.171		0.11	0.608	Y		Moderately Conservative	-	0	0	0	0	0	0	0	0	0	0.048657	0.280275	27.8992182	55.7929868	46.6420183
Ctdsp1	CTD (carboxy-terminal domain, RNA polymerase II, polypeptide A) small phosphatase 1	10347357	Chr1: 74.394019	5.676	4	0.704722	rsm10000000128	3.64	74.5584	8.374	4.685	Chr8: 24.382366			n	0.145		0.14	0.5				384_VLMC	0.985918	0	0	0	0	0	0	1.20732	0.899448	1.34229	1	514.813018	395.527668	432.007435
Mir26b	microRNA 26b	10347363	Chr1: 74.394310	0.084	0	0	rsm10000000128	3.64	74.5584	6.942	3.688	Chr2: 179.088699	0.48	Chr1: 72.255076	n	0.066		0.35	0.082				NA	NA	#N/D	#N/D	#N/D	0	0	0	0	#N/D	0	#N/D	0	0	0
Vil1	vilin 1	10347384	Chr1: 74.434889	26.176	51	1.94835	rsm10000000128	3.64	74.5584	4.306	4.967	Chr14: 39.196761	0.68	Chr1: 74.072831	n	0.289		0.15	0.468				-	0	0	0	0	0	0	0	0.314431	1	0.014424	0.045872	7.66361206	21.215159	10.6589195
Usp37	ubiquitin specific peptidase 37	10355603	Chr1: 74.486639	108.776	94	0.864161	rsm10000000128	3.64	74.5584	10383	5.91	Chr1: 74.067310			y	0.098	y	-0.44	0.026	Y		Moderately Radical	353_CA3-ve	6.06	0	0	0	0.35	0	0	5.34207	0.655359	8.15137	1	1292.53195	1219.55161	1037.30851
Cnot9/ Rqcd1	CCR4-NOT transcription complex, subunit 9	10347396	Chr1: 74.528711	24.806	10	0.403128	rsm10000000128	3.64	74.5584	10.037	3.536	Chr8: 21.946965	3.2	Chr1: 73.211212	n	0.07		0.16	0.45				249_L5 PT CTX	2.341	#N/D	#N/D	#N/D	#N/D	#N/D	#N/D	#N/D	#N/D	#N/D	#N/D	639.22703	664.143524	627.405291
Plcd4	phospholipase C, delta 4	10347411	Chr1: 74.562738	24.002	3	0.12499	rsm10000000128	3.64	74.5584	8.239	4.729	Chr16: 61.403307	0.5	Chr1: 72.165320	n	-0.132		0.01	0.974				376_Astro	0.688081	0	0	0	8.11	8.445	0	0.818044	1	0.446108	0.545335	417.84616	403.931449	400.385346
Zfp142	zinc finger protein 142	10355611 (Data: UTHSC BXD Aged Hippocampus rev3 Affy Mouse Gene 1.0 ST (Sep12) RMA)	Chr1: 74.56128	21.802	1	0.045967	rsm10000000128	3.64	74.5584	9612	4729	Chr1: 76.448582	4.66	Chr1: 73.536958	y	-0.043	y, 2 cases	0.11	0.582	Y	Y	Moderately Radical	31_Sncg	0.519801	0	0	0	2.31	1.14	0	21.2216	1	12.6273	0.595021	1286.61204	1349.00787	1456.93552
Bcs1l	BCS-1-like (yeast)	10347418	Chr1: 74.588366	4.154	0	0	rsm10000000128	3.64	74.5584	8.206	3.341	Chr4: 151.280597	1.07	Chr1: 72.255076	n	0.077		0.24	0.239				262_L4 RSP-ACA	5.71	0	0	0	0	0	0	12.6912	1	5.07249	0.399686	322.788583	321.784784	263.71517
Rnf25	ring finger protein 25	10355636	Chr1: 74.598701	7.649	0	0	rsm10000000128	3.64	74.5584	9.031	3.362	Chr10: 127.709539	0.12	Chr1: 73.211212	n	-0.103		-0.32	0.375				262_L4 RSP-ACA	5.71	0	0	0	0	0	0	4.19338	0.347892	11.9583	0.992085	556.963925	656.725825	635.683294
Stk36	serine/threonine kinase 36	10347445	Chr1: 74.626555	35.503	3	0.0845	rsm10000000128	3.64	74.5584	6929	4.208	Chr16: 22.124255	1.68	Chr1: 73.418157	n	0.19	y, 2 cases	-0.13	0.52	Y		Moderately Radical	262_L4 RSP-ACA	5.71	0	0	0	0	0	0	0.293656	0.281191	0.499174	0.477985	156.955617	92.7940424	107.959581
Ttll4	tubulin tyrosine ligase-like familiy, member 4	10347469	Chr1: 74.687261	40.187	3	0.074651	rsm10000000128	3.64	74.5584	8.804	4.165	Chr6: 54.465159	0.38	Chr1: 73.490626	n	-0.079		0.02	0.919				95_Sst	0.775714	0	0	0	0	0	0	12.7165	0.832799	15.2696	1	1263.22735	1030.61372	1123.52397
Cyp27a1	cytochrome P450, family 27, subfamily a, polypeptide 1	10347484	Chr1: 74.735291	24.749	17	0.686896	rs31890646	2.85	74.9165	7.04	2.603	Chr11: 62.345896	1.76	Chr1: 72.255076	n	0.089		-0.37	0.062				371_Oligo	2.40861	0	0	0	0	0	0	0	0	0	0	68.9131566	68.6582481	99.4586369
Prkag3	protein kinase, AMP-activated, gamma 3 non-catalytic subinit	10355653	Chr1: 74.747927	10.549	12	1.13755	rs31890646	2.85	74.5584	8.092	3.449	Chr15: 28.321743	0.28	Chr1: 72.165320	n	0.103		0.15	0.472				-	0	0	0	0	0	0	0	0	0	0	0	0.72894443	1.41919307	1.00807354
Wnt6	wingless-type MMTV integration site family, member 6	10347496	Chr1: 74.784149	30.98	1	0.032279	rs31890646	2.85	74.5584	6.224	3.102	Chr6: 121.486639	0.24	Chr1: 72.165320	n	-0.088		0.1	0.616				385_VLMC	1.15461	0	0	0	0	0	0	0	0	0	0	5.71520053	12.0372952	8.72398345
Wnt10a	wingless-type MMTV integration site family, member 10A	10347499	Chr1: 74.792171	12.157	46	3.78383	rs31890646	2.85	74.5584	8.787	3.709	Chr6: 28.715963	0.74	Chr1: 73.490626	n	-0.096		0.28	0.161				249_L5 PT CTX	1.8515	0	0	0	0	0	0	0.850184	0.56889	0.33893	0.226791	41.6552329	59.1503283	50.5435744
Cdk5r2	cyclin-dependent kinase 5, regulatory subunit 2 (p39)	10347506	Chr1: 74.855797	2.703	18	6.65927	rs31890646	2.85	74.5584	10.462	3.427	Chr10: 126.910230	0.49	Chr1: 72.503279	n	-0.06		0.02	0.914				307_L6b CTX	8.54885	0	0	0	0	0	0	74.94	1	44.7263	0.596828	1331.82697	1446.77536	1413.87069
Fev	FEV transcription factor, ETS family member	10355659	Chr1: 74.881636	3.972	8	2.0141	rs31890646	2.85	74.5584	6.354	2.842	ChrX: 59.254162	0.5	Chr1: 73.490626	n	-0.081		0.37	0.059				-	0	0	0	0	0	0	0	0	0	0	0	0	0	0
Cryba2	crystallin, beta A2	10355665	Chr1: 74.891957	8.908	5	0.561293	rs31890646	2.85	74.5584	7.719	3.015	Chr2: 145.281648	0.62	Chr1: 72.503279	n	0.094		0.15	0.478				-	0	0	0	0	0	0	0	0	0	0.141812	1	0.58600251	0.3649726	1.35595908
Mir375	microRNA 375	10355669	Chr1: 74.900658	0.063	0	0	rs31890646	2.85	74.5584	7.81	2.169	Chr6: 29.070749	0.14	Chr1: 73.490626	n	-0.052		0.13	0.541				NA	0	#N/D	#N/D	#N/D	0	0	0	0	#N/D	0	#N/D	0	0	0
Cfap65	cilia and flagella associated protein 65/ Mouse ortholog Ccdc108	10355686	Chr1: 74.917202	33.555	0	0	rs31890646	2.85	74.5584	5.298	4.035	Chr11: 114.671594	0.87	Chr1: 73.211212	n	-0.36		0.21	0.307	Y			-	0	0	0	0	#N/D	#N/D	#N/D	#N/D	#N/D	#N/D	#N/D	598.244755	315.538329	361.315873
Ihh	Indian hedgehog	10355710	Chr1: 74.951572	6.357	0	0	rs31890646	2.85	74.5584	10.223	2.538	Chr6: 148.852966	0.68	Chr1: 74.916505	n	-0.152		0.06	0.776				-	0	0	0	0	0	0	0	0	0	0	0	3.94174664	4.55241312	2.66981404
Nhej1	non-homologous end joining factor 1	10355712	Chr1: 74.967694	157.88	2	0.012668	rs31890646	2.85	74.5584	7.008	3.384	Chr11: 96.609418	0.61	Chr1: 72.503279	n	0.095		-0.21	0.309	Y		Moderately Conservative	-	0	0	0	0	0	0	0	0	0	1.15568	1	21.9948544	18.109861	23.7005155

### Sheet: cis-eQTL confirmation
Tissue	Dataset	Record	Symbol	Description	Location	Mean Expression	Peak -logP	Peak Location	Effect Size ?
Eye	UTHSC_BXDOldEyeRNAseq_DESeq2-rlog2_0422	ENSMUSG00000039354	Smarcal1	SWI/SNF related matrix associated, actin dependent regulator of chromatin, subfamily a-like 1	Chr1: 72.583251	13232	7961	Chr1: 72.497582	0.58
Amygdala	EPFLMouseMuscleRMA1211	10347254	Smarcal1	SWI/SNF related matrix associated, actin dependent regulator of chromatin, subfamily a-like 1	Chr1: 72.583271	9462	13796	Chr1: 72.626982	0.116
Hypothalamus	INIA_Hyp_RMA_Ex-1110	10347268	Smarcal1	SWI/SNF related matrix associated, actin dependent regulator of chromatin, subfamily a-like 1	Chr1: 72.620053	10119	12690	Chr1: 72.165320	0.245
Muscle	EPFLMouseMuscleHFDRMAEx1112	10347270	Smarcal1	SWI/SNF related matrix associated, actin dependent regulator of chromatin, subfamily a-like 1	Chr1: 72.628121	8508	4013	Chr1: 72.165320	0.209
Liver	EPFLMouseLiverBothExRMA0413	10347271	Smarcal1	SWI/SNF related matrix associated, actin dependent regulator of chromatin, subfamily a-like 1	Chr1: 72.629411	7462	3688	Chr1: 72.165320	0.257
Adrenal Gland mRNA	INIA_Adrenal_RMA_Ex_0612	10347271	Smarcal1	SWI/SNF related matrix associated, actin dependent regulator of chromatin, subfamily a-like 1	Chr1: 72.629411	8737	5879	Chr1: 72.165320	0.214
Pituitary Gland	INIA_PG_RMA_Ex_0612	10347272	Smarcal1	SWI/SNF related matrix associated, actin dependent regulator of chromatin, subfamily a-like 1	Chr1: 72.632833	8525	6746	Chr1: 72.165320	0.394
Cerebellum	GCB_M2_0505_R	1455139_at	Smarcal1	Swi/SNF related matrix associated, actin dependent regulator of chromatin, subfamily a-like 1; distal 3' UTR	Chr1: 72.635064	10666	8438	Chr1: 72.497582	0.364
Adipose	EPFLADEL1013	17224188	Igfbp5	insulin-like growth factor binding protein 5	Chr1: 72.863858	11062	4620	Chr1: 72.165320	0.292
Stratium	Striatum_Exon_0209	4642401	Tns1	tensin 1; putative intergenic	Chr1: 73.925024	10549	3015	Chr1: 72.688733	0.136
Hypothalamus	INIA_Hyp_M_RMA_1110	10355534	Tns1	tensin 1	Chr1: 73.952421	10173	10542	Chr1: 73.418157	0.277
Amygdala	INIA_Amg_BLA_Ex-RMA_1110	10355548	Tns1	tensin 1	Chr1: 73.997072	9568	16573	Chr1: 73.418157	0.317
Retina	DoDCMMRPRetMoGene2Ex_0515	17224244	Tns1	tensin 1	Chr1: 73.997073	9143	7918	Chr1: 73.111686	0.223
Brain	UTHSC_BXD_WB_RNASeqEx1112	NM_027884_32	Tns1	tensin 1	Chr1: 74.016145	6700	2560	Chr1: 74.067310	0.672
Muscle	EPFLMouseMuscleRMA1211	10347282	Rufy4	RUN and FYVE domain containing 4	Chr1: 74.125541	7533	4425	Chr1: 74.072831	0.96
Liver	UTHSC-BXD-Harv_Liv_TPM_log2_1019	ENSMUST00000127134	Rufy4	RUN and FYVE domain containing 4; (BXD Mendelian reference 1.74, high D)	Chr1: 74.125578	1861	16833	Chr1: 75.297946	1.175
Hypothalamus	INIA_Hyp_RMA_Ex-1110	10347285	Rufy4	RUN and FYVE domain containing 4	Chr1: 74.129700	7163	10174	Chr1: 73.408135	0.253
Rertina	DoDCMMRPRetMoGene2Ex_0515	17214134	Rufy4	RUN and FYVE domain containing 4	Chr1: 74.129728	6809	3210	Chr1: 73.111686	0.155
Stratium	DevStriatum_ILM6.2P14RInv_1111	ILMN_3162839	Rufy4	RUN and FYVE domain containing 4; 3' UTR	Chr1: 74.147997	6963	6616	Chr1: 74.067310	0.123
Cerebellum	GenEx_BXD_CerebEt_RMA_0213	1438212_at	Usp37	ubiquitin specific protease 37	Chr1: 74.437625	8254	10976	Chr1: 72.497582	0.14
Retina	Illum_Retina_BXD_RankInv0410	ILMN_2416488	Usp37	ubiquitin specific peptidase 37; 3' UTR	Chr1: 74.439161	7397	19805	Chr1: 74.072831	0.23
Stratium	UTHSC_Str_RankInv_1210	ILM2470433	Usp37	ubiquitin specific peptidase 37; 3' UTR	Chr1: 74.439161	7316	8265	Chr1: 74.072831	0.132
Neocortex	DevNeocortex_ILM6.2P3RInv_1110	ILMN_2416488	Usp37	ubiquitin specific peptidase 37; 3' UTR	Chr1: 74.439161	7234	10456	Chr1: 73.418157	0.335
Retina	DoDTATRCRetBLMoGene2E_0316	17214289	Zfp142	zinc finger protein 142	Chr1: 74.565342	8311	3818	Chr1: 73.418157	0.142
Cerebellum	GenEx_BXD_CerebSal_RMA_0213	1459048_s_at	Zfp142	zinc finger protein 142; proximal and mid 3' UTR	Chr1: 74.566646	7459	14881	Chr1: 74.067310	0.33
Retina	DoDTATRCRetBLMoGene2E_0316	17214313	Stk36	serine/threonine kinase 36	Chr1: 74.603412	9015	3905	Chr1: 73.111686	0.151
Amygdala	INIA_Amg_BLA_Ex-RMA_1110	10347436	Stk36	serine/threonine kinase 36 (fused homolog, Drosophila)	Chr1: 74.611177	7310	3623	Chr1: 72.626982	0.163
