## Supplementary material for "The *Pgb1* locus controls glycogen aggregation in astrocytes of the aged hippocampus without impacting cognitive function": Table S3

### Sheet: Datasets
Data		Publication Information				Usage	Animals			Age
Database (GN ID) if provided and aviable on GN	Tissue	Access	Authorship	Year	Status	Used in	n animals	Sex	n Strains	range	mean
GN393	Hippocampus mRNA	gn1.genenetwork.org/webqtl/main.py?FormID=sharinginfo&GN_AccessionId=393	Lu Lu	2012	Private	PheWAS	234	both	67 BXD Strains (including parents C57BL/6J and DBA/2J)	11-25 mo	18 mo
GN392	Hippocampus mRNA	gn1.genenetwork.org/webqtl/main.py?FormID=sharinginfo&GN_AccessionId=392	Lu Lu	2012	Private	PheWAS, BNA, Online_supplementary_table_1 (columns c-q)
GN873	Hippocampus Proteome	gn1.genenetwork.org/webqtl/main.py?FormID=sharinginfo&GN_AccessionId=873	Rob Williams	2019	Public	Table 1 B	244	both	40 BXD strains (including parents C57BL/6J and DBA/2J)	2-31.1 mo	15.94 ± 5.6 mo
	Proteome and Phenotypes	gn1.genenetwork.org/webqtl/main.py?FormID=sharinginfo&GN_AccessionId=843&InfoPageName=UTHSC-BXD-Harv_Liv-0118	Williams EG	2022	Public	PheWas	347	both	58 isogenic BXD strains (including parents C57BL/6J and DBA/2J)	7-24 mo
	Grantham Effect Scores	Joint mouse–human phenome-wide association to test gene function and disease risk | Nature Communications	Xusheng Wang & Ashutosh K. Pandey	2016	Public	Online_supplementary_table_1 (column w)
	Whole Cortex and Hippocampus - 10X Genomics	A taxonomy of transcriptomic cell types across the isocortex and hippocampal formation - PMC (nih.gov)	Yao et al.	2021	Public	Online_supplementary_table_1 (y-AB)	540	both	C57BL/6J Transgenic lines	50-118 d	57.59 ± 6.9 d
	Whole Cortex and Hippocampus - Smart-Seq	A taxonomy of transcriptomic cell types across the isocortex and hippocampal formation - PMC (nih.gov)	Yao et al.	2021	Public	Online_supplementary_table_1(columns AC-AB)	540	both	C57BL/6J Transgenic lines	50-118 d	57.59 ± 6.9 d
	Hippocampus RNA-seq	https://hipposeq.janelia.org/full/	Cembrowski et al.	2016	Public	Online_supplementary_table_1 (columns AF-AI)	24	NA	C57BL/6J Transgenic lines	25-32 d	NA
	BXD Sequence Variants	Private and sub-family specific mutations of founder haplotypes in the BXD family reveal phenotypic consequences relevant to health and disease | bioRxiv	Ashbrook et al.	2022		Online_supplementary_table_1 (column u)	154	male	152 BXD strains (excluding parents C57BL/6J and DBA/2J)	23-1160 d	86 d
	Variant Effect Prediction	The Ensembl Variant Effect Predictor | Genome Biology | Full Text (biomedcentral.com)	McLaren et al.	2016	Public	Online_supplementary_table_1 (column v)
	Hippocampus bulk RNA-seq	https://www.frontiersin.org/articles/10.3389/fcell.2020.00814/full#ack1	Li et al.	2020	Public	Online_supplementary_table_1 (AJ-AL)	9	male	C57BL/6J WT	2-24 mo	12.67 ± 9 mo
GN1055	Hippocampus Proteome	gn1.genenetwork.org/webqtl/main.py?FormID=sharinginfo&GN_AccessionId=1055	C. Kaczorowski, EG Williams, R. Aebersold	2023	Private					6-25 mo
	Polyglucosan Burden in Hippocampus	Trait Data and Analysis GeneNetwork 2	Jucker	2000	Unpublished		142	female	32 BXD strains (excluding parents C57BL/6J and DBA/2J)	16-18 mo	18 mo
5XF_10474	Conditioned fear memory	Trait Data and Analysis GeneNetwork 2	Ashbrook	2023	Unpublished	Behavioral evaluation	363	both	61 BXD Strains (including parents C57BL/6J and DBA/2J) with transgenic and non-transgenic 5XFAD	189-665 d	390 d
5XF_10013	Y-Maze	Trait Data and Analysis GeneNetwork 2	Ashbrook	2023	Unpublished	Behavioral evaluation	184	both	32 BXD Strains (including parents C57BL/6J and DBA/2J) with transgenic and non-transgenic 5XFAD	194 - 553 d	320 ± 118 d

### Sheet: Software
Software	Version	Description	RRID	URL
Affy		R Package - array analysis	SCR_012835	https://www.bioconductor.org/packages/release/bioc/html/affy.html
Affymetrix GeneChip Operating Software		Affymetrix software for acquiring and preprocessing array data	SCR_003408
R		Programming language	SCR_001905	https://www.r-project.org/
UCSC Genome Browser	mouse GRCm38/mm10	Genome sequence resource	SCR_005780	http://genome.ucsc.edu/
fastp	v0.20.1	fastq file preprocessing	SCR_016962	https://github.com/OpenGene/fastp
Salmon	v1.10.1	RNA-seq quantification	SCR_017036	https://combine-lab.github.io/salmon/
tximport	v1.22.0	Summarise transcript estimates to gene level analysis	SCR_016752	https://github.com/thelovelab/tximport
DESeq2	v.1.34.0	RNA-seq normalisation and differential expression analysis	SCR_015687	https://bioconductor.org/packages/release/bioc/html/DESeq2.html
Allen Mouse Brain Reference Atlas		Single cell expression resource	SCR_002978	https://mouse.brain-map.org/static/atlas
DLC Analyzer		Processing of animal behaviour data		https://github.com/ETHZ-INS/DLCAnalyzer
DeepLabCut		Animal pose estimation	SCR_021391	https://github.com/DeepLabCut/DeepLabCut
Ensembl Variant Predictor		Annotation and analysis of genomic variants	SCR_007931	http://www.ensembl.org/info/docs/tools/vep/index.html
