## Supplementary material for "The *Pgb1* locus controls glycogen aggregation in astrocytes of the aged hippocampus without impacting cognitive function": Table S5

### Sheet: Sheet1
GO:0050890_cognition	MP:0014114_abnormal_cognition
Hmgcr	Abl2
Picalm	Apoc4
Slc8a2	Chrna4
Slc8a3	Chrnb2
Ift20	Aspa
Adcy1	Add2
Adcy3	Adh5
Tafa2	Adk
Neto1	Adra2c
Ephb2	Agtr2
C1ql1	Ank2
Aff2	Apod
Drd1	Apoe
Glp1r	App
Tnr	Arc
Cic	Areg
Tsc1	Arsa
Spg11	Atp1a1
Mgat3	Atp1a2
Synj1	Atp1a3
Atxn1l	Atp2b4
Neurod2	Zbtb12
Rin1	Bdnf
Shank1	Braf
Hrh1	Btg1
Csmd1	C3
Nog	Calm1
Nsun5	Car8
Nlgn3	Camk2a
Ldlr	Camk2b
Elavl4	Camk4
Tbr1	Canx
Mecp2	Ctnna2
Cux2	Ctnnb1
Sct	Cdh2
Mef2c	Chat
Arf4	Chrm3
Kras	Ckb
Itpr3	Comt
Dcdc2a	Cox4i1
Itgb1	Creb1
Itga5	Crem
Itga3	Crhr1
Abca7	Csk
Kmt2a	Csnk2a2
Rcan1	Cybb
Mdk	Cyp19a1
Shank2	Cyp21a1
Man2b1	Slc6a3
Chrna7	Dbx1
Dgki	Ddc
Rtl4	Dnmt1
Prrt1	Drd2
Aaas	Drd3
Grin2b	Drd4
Grin2a	Egr1
Syt11	En2
Slc7a11	Eno2
Dnaaf4	Ercc2
Scn2a	Zfp521
Ptchd1	Fas
Chl1	Fmr1
Pirb	Fos
Brsk1	Fosb
Pomk	Fuca1
Pten	Fyn
Mup20	Gabra1
Kalrn	Gabra2
Pde8b	Gabra5
Ccl11	Gabrb1
Adam2	Gabrb2
Rgs14	Gabrb3
Brinp1	Gabrd
Lgmn	Gabrg2
Gm2a	Slc6a1
Gabrb3	Gad1
Cacna1c	Gad2
Atad1	Gbx1
Syngap1	Gdf5
Cln3	Gfap
Gip	Ghr
Paip2	Gpr83
Bglap2	Glrb
Bglap	Slc6a9
Bdnf	Gm2a
B2m	Gnai1
Dkk1	Gnal
Atp1a3	Gnao1
Atp1a2	Gnas
Eif2ak4	Gria1
Snap25	Gria2
Ndufs4	Gria4
Kat2a	Grid2
Arc	Grik2
App	Grin1
Ccnd2	Grin2a
Gucy2d	Grin2b
Crtc1	Grn
Cntnap2	Hdc
Ppt1	Htt
Tuba1a	Hbegf
B3gat1	Hexb
Slc12a5	Plxna4
Fzd9	Nlgn1
Ndrg4	Mllt6
Fam107a	Mpst
Aph1b	Neto1
Shisa7	Rac3
Jph4	Mchr1
Ctnnd2	Carf
Bhlhb9	Slc8b1
Taco1	Serpina3i
Ythdf1	Sardh
Cpeb3	Nav2
Adgrf1	Nae1
Vdac1	Tti2
Abi2	Ndrg4
Ttc36	Rin1
Gria1	Gabbr2
Grin1	Prlhr
Amph	Lnpep
Npas4	C1ql3
S100b	Ppp1r9b
Ptprz1	Dock3
Klk8	Wwc1
Map1a	Pgbd5
C5ar1	Tardbp
Braf	Cpt1c
Hif1a	Dlat
Vdac3	Disc1
Cacna1e	Mrgprb2
Thra	Sctr
Th	Npsr1
Creb1	Washc4
Comt	Cdc14b
Slc24a2	Gpr141b
Synpo	Adgrb3
Plcb1	Ghsr
Slc1a1	Gprasp2
Zfp385a	Insyn1
Ntf5	Zc3h12b
Nfix	Adap1
Nf1	Arhgef9
Nedd9	Cgas
Lrrn4	Hif1an
Cln8	Unk
Jph3	Frmd3
Ric8a	Dgkb
Ptn	Cers6
Peg13	Ablim3
Asic1	Marchf6
Clstn3	Clptm1l
Mapk8ip2	Rab11fip4
Fbxw7as1	Mettl14
Ncstn	Minar2
Chrnb2	Zfp804a
Abl2	Caskin1
Foxp2	Sun2
Pde1b	Cpeb3
Large1	Radil
Dnah11	Dlgap2
Chrd	Fa2h
Chst10	Slc9a6
Prnp	Marchf3
Prkar2b	Sipa1l1
Prkar1b	Aaas
Ckap5	Bnc2
Btbd9	Cadps2
Lmx1b	Alg6
Nps	Nemp2
Gpr88	Hecw1
Pak5	Tanc2
Eif4ebp2	Dgkh
Kcnab1	Ubn2
Drd5	Dennd5b
Drd3	G2e3
Drd2	Phf8
Slc17a7	Zdhhc9
Dbi	Nlgn3
Dbh	Ipo8
Slc6a3	Dmxl2
Ppp1r1b	Zhx3
Itga8	Atad2b
Pak1	Camkk2
Plk2	Phldb2
Gabra5	Spg11
Slc6a1	Exoc1
Kcnq2	Hmbox1
En1	Lrrn4
Tlr2	Elmod2
Rcan2	St6gal2
Nptx2	Serac1
Specc1	Gars1
Uba6	Slc44a3
Reln	Arhgap32
Nrxn1	Eif4g1
Lhx8	Mgst2
Git1	Tph2
Gmfb	Lcorl
Sorcs3	Sox21
Aph1c	Mylip
Shank3	Slc16a3
Nfatc4	Btbd3
Lmx1a	Ppat
Camk2n1	Lrrtm1
Foxb1	Opalin
Srf	Rapgef2
Tanc1	Csnk1g1
Pafah1b1	Cnksr2
Setd5	Ntm
Deaf1	Neurl1a
B4galt2	Cd5l
Prkn	Cpne6
Clstn2	Pstpip2
Meis2	Adam11
Cdk5	Prkag2
Syt4	Prkab1
Hrh2	Prkaa2
Ntan1	Kcnq3
Adgrb3	Nxph3
Atp8a1	Klf9
Rapgef3	Eftud2
Gpr158	Galr1
Slc11a2	Gal
Arl6ip5	Ap4e1
Ep300	Galr2
Atxn1	Cacna1b
Adra1b	Cacna1c
Ctns	Zdhhc8
Btg2	Bex3
Ddhd2	Irag1
Foxo6	Mapk11
Tmod2	Itsn2
Psen1	Itsn1
Psen2	Hivep2
Ap1s2	Cacna2d1
Shc3	Cyfip1
Idua	Bmp10
Tpbg	Maz
Zzef1	Il18rap
Adcy8	S100a1
Epm2a	Pak3
Ntrk2	Myh1
Grm4	Csf1r
Grm5	Sema3f
Grm7	Icam5
Htt	St3gal5
Pak6	Cth
Fgf13	Lrp8
	Epm2a
	Kcnh3
	Trpv1
	Eif4h
	Slc25a15
	Hspa4
	Hdac3
	Vgf
	Gnpat
	Rorb
	Arih1
	C1ql1
	Pebp1
	Ubd
	Neu2
	Pde10a
	Akt3
	Lynx1
	Tenm1
	Slc25a1
	Tshz1
	Dlgap1
	Fxr2
	Rgs7
	Mrps12
	Igbp1
	Bace1
	Mapk1
	Mapk3
	Mapk14
	Map2k7
	Nbea
	Homer1
	Ncdn
	Homer2
	Abcd4
	Arl2bp
	Haao
	Ppp2r5c
	Brd7
	Sgsh
	Omd
	Asns
	Bcap31
	Cartpt
	Syn3
	Ddx24
	Grm1
	Grm4
	Grm5
	Grm7
	Grm8
	Nufip1
	Dguok
	Npas3
	Pald1
	Srr
	Nr4a2
	Esr1
	Stau2
	Dtx1
	Cabp1
	Iqgap1
	Hdgfl3
	Eif2ak4
	Npy2r
	Kif1b
	Adcyap1r1
	Ralbp1
	Ntan1
	Oxtr
	Kcnab1
	Fgf13
	Fgf14
	Hfe
	Eif4ebp2
	Pkn2
	Npas2
	Kif21b
	Kcnab2
	Htr4
	Bnip1
	Nxn
	Eya3
	Eif2d
	Stx1a
	Esr2
	Doc2a
	Rnf103
	Ywhaz
	Trpc1
	Crybg1
	Il4i1
	Pten
	Kifc1
	Atp6v1b2
	Sh3gl2
	Rasgrf1
	Apbb1
	Selenop
	Cacnb3
	Nrsn1
	Bach2
	Slc2a1
	Mfng
	Epha6
	Efna3
	Ephb2
	Ephb1
	Lhx8
	Nrxn1
	Eef1a1
	Cx3cl1
	Nrg3
	Npc1
	Arx
	Kif17
	Chl1
	Cyp27b1
	Crebbp
	Per1
	Eif2a
	Aak1
	Tet1
	Parp8
	Erc2
	Cdk12
	Tacr3
	Tacr1
	Atxn3
	Synpo
	Ptpn4
	Pitx3
	Myt1l
	Lmx1b
	Nr2e1
	Mid1
	Mras
	Slc18a3
	Kcnma1
	Kl
	Fpr3
	Kcnj10
	Serpini1
	Crx
	Rbbp4
	Asic1
	Per2
	Septin5
	Ctnnd2
	Cdk8
	Dffa
	Dscam
	Hgsnat
	Champ1
	D16Ertd472e
	Fndc3a
	Slc4a1ap
	Fzd1
	Rasa3
	Nrdc
	Cacna1g
	Cxadr
	Eomes
	Ctbp2
	Map6
	Atp6v1a
	Otog
	Cystm1
	Bccip
	Tmed6
	Retreg1
	Fam53c
	Dnajc5b
	Atp6v1c1
	Borcs7
	Atg4b
	Uba6
	Pspc1
	Tpgs2
	Eef1d
	Sorcs3
	Gapvd1
	Plaat5
	Cntnap2
	Tmtc2
	Nacc1
	Dele1
	Ppp1r2
	Tanc1
	Bzw2
	Rnf187
	Upf3a
	Pgap4
	Gatm
	Cfap418
	Pfdn1
	Mboat2
	Zc2hc1a
	Kctd16
	Coq8a
	Rps20
	Poc5
	Ttll4
	Tmem35a
	Ubl4b
	Chd8
	Rab39b
	Rnf115
	Marchf5
	U2surp
	Atad1
	Coa8
	Rtraf
	Upf3b
	Ino80
	Spire1
	Prrc2a
	Babam1
	Stt3b
	Nrn1
	Ppfia4
	Eml1
	Taok2
	Abhd4
	Prickle1
	Abhd13
	Gpr153
	Trmt1l
	Aspscr1
	Chmp2b
	Dcaf12
	Tnik
	Prrt2
	Isca1
	Ebna1bp2
	Gmppa
	Vps13b
	Ccdc124
	Dhx16
	Ptms
	Svbp
	Hspb2
	Btbd9
	Pex5l
	Ubl7
	Ttl
	Ppie
	Foxn1
	Ube2a
	Epb41l1
	Syn2
	Reln
	Atrx
	Vdr
	Aqp1
	Cyp4b1
	Cyb561
	Atp6v1b1
	Rai1
	Rab19
	Tiam1
	Hsd11b1
	Cebpd
	Amph
	Nqo2
	Rps6ka3
	Limk1
	Cnr1
	Penk
	Wars1
	Rora
	Lep
	Hgs
	Cct3
	Atn1
	Cplx2
	Sez6
	Nrcam
	Adra1b
	Kcnj6
	Atxn1
	Tnf
	Aga
	Npy1r
	Lepr
	Psmc5
	Ksr1
	Slc1a1
	Satb1
	Adcyap1
	Ube3a
	Fer
	Rab3ip
	Txlna
	Myo5a
	Cox7a2l
	St8sia2
	Lrrn1
	Psmc1
	Cyp7a1
	Ccr2
	Foxred2
	Rbfox3
	Zmiz2
	Adra1d
	Slc18a2
	Zic2
	Slc18a1
	Abi2
	Hif1a
	Vdac1
	Vdac3
	Ppp3r1
	Ccr5
	Atm
	Man2b1
	Stxbp1
	Il17ra
	Tbr1
	Plcb4
	Plcd4
	Stim1
	Kcnj11
	Art1
	Nab2
	Sp4
	Hrh1
	Ifng
	Htr1a
	Htr1b
	Htr2c
	Htr5a
	Slc6a4
	Ids
	Idua
	Igfbp6
	Il1r1
	Il2ra
	Il6
	Itga3
	Cd47
	Itpr3
	Kcnb1
	Kcnc1
	Kcne1
	Krt8
	Ky
	L1cam
	Ldlr
	Lgals3
	Lifr
	Lrp1
	Lrpap1
	Mbp
	Mdk
	Met
	Mgat1
	Mmp9
	Mdh1
	Map2
	Mapt
	Ncam1
	Ncam2
	Ncf1
	Ndn
	Nedd9
	Nf1
	Nfix
	Ngf
	Ngfr
	Nos1
	Nos3
	Npr2
	Npy
	Ntrk1
	Ntrk2
	Oprk1
	Oprl1
	Oprm1
	Otc
	Oxt
	Pah
	Pbx3
	Pcp4
	Pde1b
	Pdyn
	Pfn2
	Prkacb
	Prkcb
	Prkcg
	Plat
	Plau
	Plaur
	Plcb1
	Pomc
	Ctsa
	Psap
	Ptger2
	Ptma
	Ptpra
	Ptprd
	Ptprg
	Ptprz1
	Rarb
	Scn1a
	Ccl2
	Ccl3
	Jakmip1
	Kdm3b
	Depdc1a
	Ppp1r14c
	Stx16
	Usp31
	Celf6
	Fads1
	Cyrib
	Slc18b1
	Zdhhc5
	Mtif3
	Slc24a2
	Uhrf2
	Trappc9
	Cecr2
	Mmaa
	Atg2b
	Msi2
	Tmem67
	Elapor1
	Dapl1
	Ppfia3
	Slc17a5
	Mettl15
	B3gat1
	Arsk
	Il33
	Sorbs2
	Kcnt1
	Actr5
	Zfyve26
	Gprin3
	Notum
	Ehmt1
	Cstdc2
	Sla2
	Dstyk
	Ccdc88a
	Armcx1
	Ttyh3
	Srbd1
	Rassf10
	Usp54
	Stxbp5
	Arid1b
	Ecrg4
	Trpc4ap
	Cdh23
	Rhoq
	Chst5
	Dbn1
	Cacng8
	Tmem108
	Cdk5rap3
	Bri3
	Srcin1
	Pramel1
	Elovl4
	Sppl3
	Wasf1
	Nedd4l
	Sez6l
	Dync1li1
	Park7
	Slc12a6
	Adgrb1
	Klhl1
	Cers1
	Morc3
	Rtn4r
	P2rx5
	Mrpl3
	Baiap2
	Dtnbp1
	Maged1
	Zfhx4
	Zfp451
	Kmo
	Lbr
	Chst10
	Susd4
	Gigyf2
	Eps8l2
	Dlgap4
	Mbd5
	Hrh3
	Spart
	Zbtb48
	AU040320
	Nsun5
	Ube3c
	Tyw1
	Phrf1
	Ric8a
	Nlrp6
	Nars2
	Unc45a
	Crtc1
	Tuba1a
	Vim
	Vldlr
	Adora1
	Adora2a
	Ckmt1
	Nrep
	Nr3c2
	Notch3
	Ptpn11
	Syk
	Pde4b
	Drd1
	Aldh2
	Abca2
	Kcnb2
	Adcy3
	Adcy1
	Ryr3
	Clock
	Chrna7
	Kdm5c
	Gdi1
	Lama1
	Mecp2
	Vcp
	Jak3
	Syt4
	Hmga2
	Cdk5r1
	Cdk5
	Gys1
	Fabp7
	Tnc
	Cpe
	Slc9a1
	Tsc2
	Cdc27
	Ptprf
	Cav1
	Mybpc3
	Syt7
	Wdr45
	Gripap1
	Pqbp1
	Ftsj1
	Atp8b1
	Rgs14
	Stard10
	Gtpbp2
	Gabbr1
	Tamalin
	Gsk3b
	Actl6a
	Tacstd2
	Cited4
	Nsmf
	Gtf2ird1
	Slc12a5
	Xpo4
	Dlg3
	Usp29
	Skap2
	Adck2
	Ap1s2
	Sh3kbp1
	Eid1
	Fxyd6
	Ncstn
	Spen
	Stub1
	Ppp4c
	Camkk1
	Sh3rf1
	Crbn
	Tspan6
	Syt9
	Mapk8ip2
	Capn12
	Fzr1
	Gmfb
	Git1
	Clptm1
	Nrgn
	Ctsm
	Pals1
	Il21r
	Foxb1
	Ykt6
	Gpr88
	Gpr85
	Slc2a5
	Arpc3
	Brinp1
	Kcnd3
	Tsc1
	Kcnip3
	Prg4
	Tmem59
	Dcdc2a
	Sertad3
	L2hgdh
	Mcat
	P2rx2
	Carmil3
	Nat8l
	Unc80
	Vrk3
	C8a
	D630045J12Rik
	Uroc1
	Tent5a
	Shank2
	Fez1
	Adnp2
	Csmd3
	Lrrc7
	Focad
	Sipa1l2
	Pdzd8
	Foxo6
	Thoc6
	Slitrk2
	Slc9a9
	Pcdha2
	Nlgn2
	Kmt2d
	Lzts1
	Sowaha
	Lrrc4b
	Cyb5d2
	Nhs
	Dytn
	Akap5
	Ccdc9b
	Ptchd1
	Lrit3
	Ankrd65
	Garem2
	Gpr139
	Igsf9b
	Kalrn
	Atp13a3
	Bcl2l15
	Calhm4
	Tmem132e
	Slc9a5
	Parp4
	Prdm12
	Lpar5
	Cib3
	Ankfn1
	Chst14
	Snx6
	Tram1
	Zfyve27
	Pgam5
	Zc3h14
	Cul4b
	Lypd1
	Auts2
	Adipor1
	Tdp1
	Tppp
	Slc17a7
	Wdr11
	Pak5
	Rps6ka5
	Arhgef6
	Camkmt
	Shld1
	Kif2c
	Fam161a
	Tmco1
	Abtb3
	Arsg
	Als2
	Rin2
	Acoxl
	Opa1
	Septin14
	Mterf2
	Fhip1b
	Clec16a
	Tasor
	Cdkal1
	Morc2a
	Nipal3
	Pomk
	Tbc1d30
	Hhatl
	Atp13a2
	Usp38
	Sirt4
	Relch
	Med25
	Cdkl5
	Hcn1
	Ppt1
	Ppp1r1b
	Matr3
	Tspan7
	Hdac2
	Map1b
	Pcdh9
	Dnajb3
	F2
	Clcn1
	Clcn3
	Gstm5
	Baz1a
	Kcnq2
	Gsta4
	Itm2b
	Flnc
	Cbr3
	Krt32
	Clip2
	Chrd
	Fzd9
	Hipk2
	St3gal4
	Krt86
	Wfs1
	Ccnt1
	Sgce
	Slc16a7
	Dyrk1a
	Arg2
	Atp9a
	Hdac6
	Mbd1
	Rps7
	Rfxank
	Gjd2
	Nsd3
	Zdhhc7
	Bbs4
	Chchd10
	Tafa2
	Arhgap44
	Trib2
	Nhlrc1
	Rnf44
	Epdr1
	Mbnl2
	Kctd12
	Fam83h
	Slc6a7
	Marveld1
	Otub1
	Slc6a8
	Nexmif
	Ifit1bl2
	Atp6v0b
	Foxp2
	Ehmt2
	Unc13c
	Slc5a5
	Spred1
	Slc4a10
	Ubqln4
	Ophn1
	Dgcr8
	Adarb2
	Stim2
	Acsm1
	Trim66
	Ipo7
	Crip3
	Asb7
	Srgap3
	Gjc2
	Kcnn2
	Igf2bp1
	Ube2j2
	Prrt1
	Gpr6
	Snx14
	Slc17a6
	Tlr3
	Elovl6
	Fam20c
	Acot3
	Gpr37l1
	Nxf7
	Ythdf1
	Cnrip1
	Chp2
	Lrfn2
	Prdm5
	Kynu
	Psd3
	Phf6
	Prss55
	Fbxo9
	Wdr27
	Slc46a3
	Cic
	Nectin4
	Tmprss6
	C2cd2l
	Slc25a18
	Rnf180
	Apmap
	Cers5
	Rnf135
	Zdhhc13
	Zfyve19
	Pdxp
	Ddhd2
	Ppp4r2
	Wee2
	Trarg1
	Or10ad1c
	Or5an6
	Hdac4
	Kcnt2
	Duox2
	Cerkl
	Tox3
	Slc17a8
	Syngap1
	Kng2
	Rimkla
	Prex1
	Dipk1c
	Prmt8
	Tlr13
	Trim67
	Ip6k3
	Nsg2
	Aff2
	Sorl1
	Itch
	Psen1
	Gtf2i
	Lsamp
	Apba2
	Dnmt3a
	Ankle2
	Fam3b
	Pafah1b1
	Ncoa1
	Pacs1
	Dcx
	Cnih2
	Kcnn4
	Dlg4
	Ubr1
	Cttnbp2
	Tor1a
	Foxe3
	Rnf19a
	Zfp503
	Fgd3
	Thop1
	Cbarp
	Tmprss2
	Prkn
	Scly
	Tmod2
	Nono
	Folh1
	Nptx2
	Pkd2l2
	Nphp1
	B4galt2
	Bok
	Deaf1
	Pla2g6
	Rnf10
	Avpr1a
	Dnal4
	Kif3b
	Myo10
	Neurod2
	Crmp1
	Hnrnpc
	Tfam
	Uqcrc1
	Slc8a2
	Cnga2
	Bcl2l2
	Nkx2-1
	Sypl1
	Hdac1
	Emd
	Tsx
	Tcf20
	Rgs4
	Sst
	Sstr2
	Snap25
	Sox2
	Spn
	Sptb
	Src
	Syn1
	Tbx1
	Tcf4
	Tg
	Th
	Thra
	Thrb
	Timp2
	Timp3
	Tpo
	Trh
	Lin28b
	Rtl4
	Cntnap3
	Rufy4
	Shisa7
	Colec10
	Tox2
	Tmprss9
	Rps23rg1
	Shank1
	Gsk3a
	Zbed4
	Iqsec2
	Xkr4
	Crocc
	Arl6ip5
	Cdc42ep4
	Myg1
	Clstn2
	Shank3
	Tmem225
	Pik3r4
	Tmem14a
	Idnk
	Plppr5
	Ckap5
	Cdyl2
	Nps
	Gnptab
	Ms4a4a
	Gm5134
	Tmem240
